# Investigating the dynamics of the aquatic community in Oslofjord through time series analysis of eDNA

**DOI:** 10.1101/2025.02.05.636659

**Authors:** Sibusiso Mahlangu, Isabelle Ewers, Cintia Oliveira Carvalho, Audun Schrøder-Nielsen, Micah Dunthorn, Hans Erik Karlsen, Grete Sørnes, Louise Chavarie, Dag Endresen, Jonathan Stuart Ready, Hugo J de Boer, Quentin Mauvisseau

## Abstract

Understanding temporal dynamics of marine communities is critical for assessing ecosystem health and guiding conservation efforts. Here, we conducted a survey using environmental DNA (eDNA) metabarcoding with two primer sets, MiFish and Elas02, to investigate seasonal and interannual changes in the fish community of Oslofjord (Norway) over two consecutive years. Using the MitoFish reference database through the GBIF querying tool, we identified 61 fish species and found significant changes in the dominant taxa between seasons and years. *Clupea harengus* (Atlantic herring) consistently peaked in early spring, while *Scomber scombrus* (Atlantic mackerel) dominated winter months in the second year. The MiFish primer set showed increased species richness in the second year, whereas the Elas02 primer set showed stable richness despite compositional turnover. Non-metric multidimensional scaling (NMDS) revealed distinct community separation between years in presence/absence data, driven by species turnover rather than abundance read changes. Our findings support the use of eDNA metabarcoding to capture fine-scale temporal dynamics and emphasise the importance of multi-year datasets for distinguishing ecological trends from stochastic changes. This strategy improves monitoring practices for marine ecosystems under anthropogenic stressors.
