## Supplementary material for "Investigating the dynamics of the aquatic community in Oslofjord through time series analysis of eDNA": All supplementary figures, tables and files: Metadata.xlsx

### Sheet: Sheet1
Code	Location	Replicate	Latitude	Longitude	Date	Filtered (mL)	Temperature (C)	Conductivity (mS)	Salinity (ppt)	TDS (g/L)	pH
1D1A1	A	1	59.6602	10.6053	2022-03-08	2000	3.6	24.03	25.6	26.66	5-6
1D1A2	A	2	59.6602	10.6053	2022-03-08	2000	3.6	24.03	25.6	26.66	5-6
1D1A3	A	3	59.6602	10.6053	2022-03-08	2000	3.6	24.03	25.6	26.66	5-6
1D1B1	B	1	59.6605	10.6095	2022-03-08	2000	3.9	25.1	26.4	27.3	5-6
1D1B2	B	2	59.6605	10.6095	2022-03-08	1500	3.9	25.1	26.4	27.3	5-6
1D1B3	B	3	59.6605	10.6095	2022-03-08	1500	3.9	25.1	26.4	27.3	5-6
1D1C1	C	1	59.6609	10.6142	2022-03-08	1500	3.5	23.62	25	26.06	5-6
1D1C2	C	2	59.6609	10.6142	2022-03-08	1400	3.5	23.62	25	26.06	5-6
1D1C3	C	3	59.6609	10.6142	2022-03-08	1500	3.5	23.62	25	26.06	5-6
1D1D1	D	1	59.6623	10.6181	2022-03-08	1500	3.3	23.28	24.7	25.87	5-6
1D1D2	D	2	59.6623	10.6181	2022-03-08	1500	3.3	23.28	24.7	25.87	5-6
1D1D3	D	3	59.6623	10.6181	2022-03-08	1500	3.3	23.28	24.7	25.87	5-6
1D1E1	E	1	59.663	10.6232	2022-03-08	1500	3.3	23.02	25.3	26.4	5-6
1D1E2	E	2	59.663	10.6232	2022-03-08	1500	3.3	23.02	25.3	26.4	5-6
1D1E3	E	3	59.663	10.6232	2022-03-08	2000	3.3	23.02	25.3	26.4	5-6
Negative control 1	NA	NA	NA	NA	2022-03-08	1500	NA	NA	NA	NA	NA
2D1A1	A	1	59.6611	10.6048	2022-05-11	1400	10.9	25.69	21.2	21.93	6-7
2D1A2	A	2	59.6611	10.6048	2022-05-11	1400	10.9	25.69	21.2	21.93	6-7
2D1A3	A	3	59.6611	10.6048	2022-05-11	1400	10.9	25.69	21.2	21.93	6-7
2D1B1	B	1	59.6613	10.6095	2022-05-11	900	10.9	25.14	21	21.77	6-7
2D1B2	B	2	59.6613	10.6095	2022-05-11	1100	10.9	25.14	21	21.77	6-7
2D1B3	B	3	59.6613	10.6095	2022-05-11	1200	10.9	25.14	21	21.77	6-7
2D1C1	C	1	59.6615	10.6148	2022-05-11	1400	10.9	25.18	20.9	21.72	6-7
2D1C2	C	2	59.6615	10.6148	2022-05-11	1400	10.9	25.18	20.9	21.72	6-7
2D1C3	C	3	59.6615	10.6148	2022-05-11	1400	10.9	25.18	20.9	21.72	6-7
2D1D1	D	1	59.662	10.6199	2022-05-11	1400	10.9	25.02	20.8	21.63	6-7
2D1D2	D	2	59.662	10.6199	2022-05-11	1400	10.9	25.02	20.8	21.63	6-7
2D1D3	D	3	59.662	10.6199	2022-05-11	1400	10.9	25.02	20.8	21.63	6-7
2D1E1	E	1	59.6632	10.6233	2022-05-11	1400	10.9	25	20.8	21.57	6-7
2D1E2	E	2	59.6632	10.6233	2022-05-11	1400	10.9	25	20.8	21.57	6-7
2D1E3	E	3	59.6632	10.6233	2022-05-11	1400	10.9	25	20.8	21.57	6-7
Negative control 2	NA	NA	NA	NA	2022-05-11	1000	NA	NA	NA	NA	NA
3D1A1	A	1	59.6604	10.6052	2022-07-04	1800	19.3	30.54	21.6	22.29	6-7
3D1A2	A	2	59.6604	10.6052	2022-07-04	1200	19.3	30.54	21.6	22.29	6-7
3D1A3	A	3	59.6604	10.6052	2022-07-04	1200	19.3	30.54	21.6	22.29	6-7
3D1B1	B	1	59.6607	10.61	2022-07-04	1200	19.1	30.52	21.6	22.33	6-7
3D1B2	B	2	59.6607	10.61	2022-07-04	1200	19.1	30.52	21.6	22.33	6-7
3D1B3	B	3	59.6607	10.61	2022-07-04	1300	19.1	30.52	21.6	22.33	6-7
3D1C1	C	1	59.661	10.6144	2022-07-04	1200	19.1	30.42	21.5	22.2	6-7
3D1C2	C	2	59.661	10.6144	2022-07-04	1200	19.1	30.42	21.5	22.2	6-7
3D1C3	C	3	59.661	10.6144	2022-07-04	1000	19.1	30.42	21.5	22.2	6-7
3D1D1	D	1	59.6627	10.6181	2022-07-04	900	19.3	30.43	21.5	22.18	7
3D1D2	D	2	59.6627	10.6181	2022-07-04	1200	19.3	30.43	21.5	22.18	7
3D1D3	D	3	59.6627	10.6181	2022-07-04	1200	19.3	30.43	21.5	22.18	7
3D1E1	E	1	59.6634	10.623	2022-07-04	1200	19.4	30.4	21.4	22.13	7
3D1E2	E	2	59.6634	10.623	2022-07-04	1200	19.4	30.4	21.4	22.13	7
3D1E3	E	3	59.6634	10.623	2022-07-04	1200	19.4	30.4	21.4	22.13	7
Negative control 3	NA	NA	NA	NA	2022-07-04	1200	NA	NA	NA	NA	NA
4D1A1	A	1	59.6604	10.6052	2022-09-09	1000	17	30.49	22.8	23.48	6
4D1A2	A	2	59.6604	10.6052	2022-09-09	1000	17	30.49	22.8	23.48	6
4D1A3	A	3	59.6604	10.6052	2022-09-09	1000	17	30.49	22.8	23.48	6
4D1B1	B	1	59.6607	10.61	2022-09-09	1000	16.9	30.72	23	23.6	6
4D1B2	B	2	59.6607	10.61	2022-09-09	1000	16.9	30.72	23	23.6	6
4D1B3	B	3	59.6607	10.61	2022-09-09	1000	16.9	30.72	23	23.6	6
4D1C1	C	1	59.661	10.6144	2022-09-09	1000	16.8	30.34	22.8	23.37	6
4D1C2	C	2	59.661	10.6144	2022-09-09	1000	16.8	30.34	22.8	23.37	6
4D1C3	C	3	59.661	10.6144	2022-09-09	1000	16.8	30.34	22.8	23.37	6
4D1D1	D	1	59.6627	10.6181	2022-09-09	1000	17.1	30.97	23.1	23.72	6
4D1D2	D	2	59.6627	10.6181	2022-09-09	1000	17.1	30.97	23.1	23.72	6
4D1D3	D	3	59.6627	10.6181	2022-09-09	1000	17.1	30.97	23.1	23.72	6
4D1E1	E	1	59.6634	10.623	2022-09-09	1000	17	31.27	23.5	24.05	6
4D1E2	E	2	59.6634	10.623	2022-09-09	1000	17	31.27	23.5	24.05	6
4D1E3	E	3	59.6634	10.623	2022-09-09	1000	17	31.27	23.5	24.05	6
Negative control 4	NA	NA	NA	NA	2022-09-09	1000	NA	NA	NA	NA	NA
5D1A1	A	1	59.6604	10.6052	2022-11-17	1400	8.8	24.38	22.2	22.99	7
5D1A2	A	2	59.6604	10.6052	2022-11-17	1400	8.8	24.38	22.2	22.99	7
5D1A3	A	3	59.6604	10.6052	2022-11-17	1400	8.8	24.38	22.2	22.99	7
5D1B1	B	1	59.6607	10.61	2022-11-17	1400	8.8	24.33	22.1	22.97	7
5D1B2	B	2	59.6607	10.61	2022-11-17	1400	8.8	24.33	22.1	22.97	7
5D1B3	B	3	59.6607	10.61	2022-11-17	1400	8.8	24.33	22.1	22.97	7
5D1C1	C	1	59.661	10.6144	2022-11-17	1400	9	25.02	22.6	23.39	7
5D1C2	C	2	59.661	10.6144	2022-11-17	1400	9	25.02	22.6	23.39	7
5D1C3	C	3	59.661	10.6144	2022-11-17	1400	9	25.02	22.6	23.39	7
5D1D1	D	1	59.6627	10.6181	2022-11-17	1400	9	25.22	23	23.77	7
5D1D2	D	2	59.6627	10.6181	2022-11-17	1400	9	25.22	23	23.77	7
5D1D3	D	3	59.6627	10.6181	2022-11-17	1400	9	25.22	23	23.77	7
5D1E1	E	1	59.6634	10.623	2022-11-17	1400	8.8	24.67	22.4	23.2	7
5D1E2	E	2	59.6634	10.623	2022-11-17	1400	8.8	24.67	22.4	23.2	7
5D1E3	E	3	59.6634	10.623	2022-11-17	1400	8.8	24.67	22.4	23.2	7
Negative control 5	NA	NA	NA	NA	2022-11-17	1000	NA	NA	NA	NA	NA
6D1A1	A	1	59.6604	10.6052	2023-01-18	1300	3.2	22.94	24.5	25.68	7
6D1A2	A	2	59.6604	10.6052	2023-01-18	1300	3.2	22.94	24.5	25.68	7
6D1A3	A	3	59.6604	10.6052	2023-01-18	1300	3.2	22.94	24.5	25.68	7
6D1B1	B	1	59.6607	10.61	2023-01-18	1300	2	21.27	23.5	24.85	7
6D1B2	B	2	59.6607	10.61	2023-01-18	1300	2	21.27	23.5	24.85	7
6D1B3	B	3	59.6607	10.61	2023-01-18	1300	2	21.27	23.5	24.85	7
6D1C1	C	1	59.661	10.6144	2023-01-18	1300	2.2	21.34	23.4	24.71	7
6D1C2	C	2	59.661	10.6144	2023-01-18	1300	2.2	21.34	23.4	24.71	7
6D1C3	C	3	59.661	10.6144	2023-01-18	1300	2.2	21.34	23.4	24.71	7
6D1D1	D	1	59.6627	10.6181	2023-01-18	1300	2.1	21.25	23.2	24.52	7
6D1D2	D	2	59.6627	10.6181	2023-01-18	1300	2.1	21.25	23.2	24.52	7
6D1D3	D	3	59.6627	10.6181	2023-01-18	1300	2.1	21.25	23.2	24.52	7
6D1E1	E	1	59.6634	10.623	2023-01-18	1300	2.3	21.67	23.6	24.9	7
6D1E2	E	2	59.6634	10.623	2023-01-18	1300	2.3	21.67	23.6	24.9	7
6D1E3	E	3	59.6634	10.623	2023-01-18	1300	2.3	21.67	23.6	24.9	7
Negative control 6					2023-01-18	1000
7D1A1	A	1	59.6602	10.6053	2023-03-16	400	4.4	26.49	28.1	28.9	7
7D1A2	A	2	59.6602	10.6053	2023-03-16	400	4.4	26.49	28.1	28.9	7
7D1A3	A	3	59.6602	10.6053	2023-03-16	400	4.4	26.49	28.1	28.9	7
7D1B1	B	1	59.6605	10.6095	2023-03-16	400	3.9	26.57	28.1	28.95	7
7D1B2	B	2	59.6605	10.6095	2023-03-16	400	3.9	26.57	28.1	28.95	7
7D1B3	B	3	59.6605	10.6095	2023-03-16	400	3.9	26.57	28.1	28.95	7
7D1C1	C	1	59.6609	10.6142	2023-03-16	400	4.7	27.67	28.7	29.41	7
7D1C2	C	2	59.6609	10.6142	2023-03-16	400	4.7	27.67	28.7	29.41	7
7D1C3	C	3	59.6609	10.6142	2023-03-16	400	4.7	27.67	28.7	29.41	7
7D1D1	D	1	59.6623	10.6181	2023-03-16	400	7.3	31.95	30.8	31.12	7
7D1D2	D	2	59.6623	10.6181	2023-03-16	400	7.3	31.95	30.8	31.12	7
7D1D3	D	3	59.6623	10.6181	2023-03-16	400	7.3	31.95	30.8	31.12	7
7D1E1	E	1	59.663	10.6232	2023-03-16	400	6.1	29.01	30.4	30.65	7
7D1E2	E	2	59.663	10.6232	2023-03-16	400	6.1	29.01	30.4	30.65	7
7D1E3	E	3	59.663	10.6232	2023-03-16	400	6.1	29.01	30.4	30.65	7
Negative control 1					2023-03-16	1000
8D1A1	A	1	59.6602	10.6053	2023-05-04	600	8.1	25.76	23.9	24.62	7-8
8D1A2	A	2	59.6602	10.6053	2023-05-04	600	8.1	25.76	23.9	24.62	7-8
8D1A3	A	3	59.6602	10.6053	2023-05-04	600	8.1	25.76	23.9	24.62	7-8
8D1B1	B	1	59.6605	10.6095	2023-05-04	800	8.2	25.72	21.91	24.62	7-8
8D1B2	B	2	59.6605	10.6095	2023-05-04	400	8.2	25.72	21.91	24.62	7-8
8D1B3	B	3	59.6605	10.6095	2023-05-04	800	8.2	25.72	21.91	24.62	7-8
8D1C1	C	1	59.6609	10.6142	2023-05-04	800	8.4	25.35	23.04	24.03	7-8
8D1C2	C	2	59.6609	10.6142	2023-05-04	800	8.4	25.35	23.04	24.03	7-8
8D1C3	C	3	59.6609	10.6142	2023-05-04	800	8.4	25.35	23.04	24.03	7-8
8D1D1	D	1	59.6623	10.6181	2023-05-04	800	8.4	25.24	23.02	24.01	7-8
8D1D2	D	2	59.6623	10.6181	2023-05-04	800	8.4	25.24	23.02	24.01	7-8
8D1D3	D	3	59.6623	10.6181	2023-05-04	800	8.4	25.24	23.02	24.01	7-8
8D1E1	E	1	59.663	10.6232	2023-05-04	800	8.3	25.24	23.3	24.04	7-8
8D1E2	E	2	59.663	10.6232	2023-05-04	800	8.3	25.24	23.3	24.04	7-8
8D1E3	E	3	59.663	10.6232	2023-05-04	800	8.3	25.24	23.3	24.04	7-8
Negative control 2					2023-05-04	800
9D1A1	A	1	59.6602	10.6053	2023-07-03	500	20.4	26.17	17.7	18.64	8
9D1A2	A	2	59.6602	10.6053	2023-07-03	500	20.4	26.17	17.7	18.64	8
9D1A3	A	3	59.6602	10.6053	2023-07-03	500	20.4	26.17	17.7	18.64	8
9D1B1	B	1	59.6605	10.6095	2023-07-03	500	20.2	26.12	17.7	18.65	8
9D1B2	B	2	59.6605	10.6095	2023-07-03	400	20.2	26.12	17.7	18.65	8
9D1B3	B	3	59.6605	10.6095	2023-07-03	500	20.2	26.12	17.7	18.65	8
9D1C1	C	1	59.6609	10.6142	2023-07-03	400	20.2	26.22	17.8	18.67	8
9D1C2	C	2	59.6609	10.6142	2023-07-03	400	20.2	26.22	17.8	18.67	8
9D1C3	C	3	59.6609	10.6142	2023-07-03	400	20.2	26.22	17.8	18.67	8
9D1D1	D	1	59.6623	10.6181	2023-07-03	400	20.4	26.26	17.8	18.7	8
9D1D2	D	2	59.6623	10.6181	2023-07-03	400	20.4	26.26	17.8	18.7	8
9D1D3	D	3	59.6623	10.6181	2023-07-03	400	20.4	26.26	17.8	18.7	8
9D1E1	E	1	59.663	10.6232	2023-07-03	300	20.2	26.57	18.1	19.03	8
9D1E2	E	2	59.663	10.6232	2023-07-03	300	20.2	26.57	18.1	19.03	8
9D1E3	E	3	59.663	10.6232	2023-07-03	300	20.2	26.57	18.1	19.03	8
Negative control 3					2023-07-03	1000
10D1A1	A	1	59.6602	10.6053	2023-09-08	800	17.3	21.85	15.7	16.64	7
10D1A2	A	2	59.6602	10.6053	2023-09-08	800	17.3	21.85	15.7	16.64	7
10D1A3	A	3	59.6602	10.6053	2023-09-08	800	17.3	21.85	15.7	16.64	7
10D1B1	B	1	59.6605	10.6095	2023-09-08	800	17.2	21.3	15.3	16.23	7
10D1B2	B	2	59.6605	10.6095	2023-09-08	800	17.2	21.3	15.3	16.23	7
10D1B3	B	3	59.6605	10.6095	2023-09-08	800	17.2	21.3	15.3	16.23	7
10D1C1	C	1	59.6609	10.6142	2023-09-08	800	17.3	20.23	14.4	15.41	7
10D1C2	C	2	59.6609	10.6142	2023-09-08	800	17.3	20.23	14.4	15.41	7
10D1C3	C	3	59.6609	10.6142	2023-09-08	800	17.3	20.23	14.4	15.41	7
10D1D1	D	1	59.6623	10.6181	2023-09-08	800	17.5	22.17	14.2	15.18	7
10D1D2	D	2	59.6623	10.6181	2023-09-08	700	17.5	22.17	14.2	15.18	7
10D1D3	D	3	59.6623	10.6181	2023-09-08	700	17.5	22.17	14.2	15.18	7
10D1E1	E	1	59.663	10.6232	2023-09-08	700	17.5	19.84	14	15.05	7
10D1E2	E	2	59.663	10.6232	2023-09-08	700	17.5	19.84	14	15.05	7
10D1E3	E	3	59.663	10.6232	2023-09-08	700	17.5	19.84	14	15.05	7
Negative control 4					2023-09-08	1000
11D1A1	A	1	59.6602	10.6053	2023-11-06	1000	9.2	31.15	28.6	29	7
11D1A2	A	2	59.6602	10.6053	2023-11-06	1000	9.2	31.15	28.6	29	7
11D1A3	A	3	59.6602	10.6053	2023-11-06	1000	9.2	31.15	28.6	29	7
11D1B1	B	1	59.6605	10.6095	2023-11-06	1000	8.9	31.42	28.9	29.25	7
11D1B2	B	2	59.6605	10.6095	2023-11-06	1000	8.9	31.42	28.9	29.25	7
11D1B3	B	3	59.6605	10.6095	2023-11-06	1000	8.9	31.42	28.9	29.25	7
11D1C2	C	1	59.6609	10.6142	2023-11-06	1000	9.1	31	28.6	28.97	7
11D1C3	C	2	59.6609	10.6142	2023-11-06	1000	9.1	31	28.6	28.97	7
11D1C4	C	3	59.6609	10.6142	2023-11-06	1000	9.1	31	28.6	28.97	7
11D1D1	D	1	59.6623	10.6181	2023-11-06	1000	9.1	31.12	28.5	28.82	7
11D1D2	D	2	59.6623	10.6181	2023-11-06	1000	9.1	31.12	28.5	28.82	7
11D1D3	D	3	59.6623	10.6181	2023-11-06	1000	9.1	31.12	28.5	28.82	7
11D1E1	E	1	59.663	10.6232	2023-11-06	1000	9.1	31.19	28.6	29.12	7
11D1E2	E	2	59.663	10.6232	2023-11-06	1000	9.1	31.19	28.6	29.12	7
11D1E3	E	3	59.663	10.6232	2023-11-06	1000	9.1	31.19	28.6	29.12	7
Negative control 5					2023-11-06	1000
12D1A1	A	1	59.6602	10.6053	2023-01-24	1000	1.2	22.77	25.2	26.46	7-8
12D1A2	A	2	59.6602	10.6053	2023-01-24	1000	1.2	22.77	25.2	26.46	7-8
12D1A3	A	3	59.6602	10.6053	2023-01-24	1000	1.2	22.77	25.2	26.46	7-8
12D1B1	B	1	59.6605	10.6095	2023-01-24	1000	1.2	23.17	25.2	26.46	7-8
12D1B2	B	2	59.6605	10.6095	2023-01-24	1000	1.2	23.17	25.2	26.46	7-8
12D1B3	B	3	59.6605	10.6095	2023-01-24	1000	1.2	23.17	25.2	26.46	7-8
12D1C1	C	1	59.6609	10.6142	2023-01-24	1000	1	23.02	25.2	26.46	7-8
12D1C2	C	2	59.6609	10.6142	2023-01-24	1000	1	23.02	25.2	26.46	7-8
12D1C3	C	3	59.6609	10.6142	2023-01-24	1000	1	23.02	25.2	26.46	7-8
12D1D1	D	1	59.6623	10.6181	2023-01-24	1000	1	23.07	25.2	26.46	7-8
12D1D2	D	2	59.6623	10.6181	2023-01-24	1000	1	23.07	25.2	26.46	7-8
12D1D3	D	3	59.6623	10.6181	2023-01-24	1000	1	23.07	25.2	26.46	7-8
12D1E1	E	1	59.663	10.6232	2023-01-24	1000	1	22.97	25.2	26.46	7-8
12D1E2	E	2	59.663	10.6232	2023-01-24	1000	1	22.97	25.2	26.46	7-8
12D1E3	E	3	59.663	10.6232	2023-01-24	1000	1	22.97	25.2	26.46	7-8
Negative control 6					2023-01-24	1000
