## Supplementary material for "Investigating the dynamics of the aquatic community in Oslofjord through time series analysis of eDNA": All supplementary figures, tables and files: Table_S2.xlsx

### Sheet: Sheet1
Species	Mifish_Y1	Mifish_Y2	Elas02_Y1	Elas02_Y2
Abramis brama	No	Yes	No	Yes
Alburnus alburnus	No	Yes	No	Yes
Amblyraja Amblyraja radiata	No	No	Yes	No
Anguilla anguilla	No	Yes	Yes	Yes
Aphia minuta	No	Yes	Yes	Yes
Centrolabrus exoletus	No	No	Yes	No
Chimaera_Chimaera monstrosa	No	No	Yes	No
Ciliata mustela	No	Yes	Yes	Yes
Clupea harengus	Yes	Yes	Yes	Yes
Sprattus spattus	No	Yes	Yes	Yes
Collichthys lucidus	No	Yes	No	No
Coregonus lavaretus	No	No	Yes	No
Crystallogobius linearis	No	Yes	Yes	Yes
Ctenolabrus rupestris	Yes	Yes	Yes	Yes
Cyclopterus lumpus	Yes	Yes	Yes	Yes
Enchelyopus cimbrius	No	No	Yes	No
Engraulis encrasicolus	No	No	Yes	Yes
Esox lucius	No	Yes	Yes	Yes
Gadus morhua	Yes	Yes	Yes	Yes
Gasterosteus aculeatus	No	Yes	Yes	Yes
Gobius niger	Yes	Yes	Yes	Yes
Gobiusculus flavescens	Yes	Yes	Yes	Yes
Hippoglossoides elassodon	No	Yes	No	Yes
Hyperoplus lanceolatus	Yes	Yes	Yes	Yes
Labrus bergylta	No	Yes	Yes	Yes
Zeugopterus norvegicus	No	No	No	Yes
Lesueurigobius friesii	No	Yes	Yes	Yes
Limanda limanda	No	Yes	Yes	Yes
Platichthys flesus	Yes	No	Yes	Yes
Liparis montagui	No	Yes	No	Yes
Maurolicus muelleri	No	No	Yes	No
Melanogrammus aeglefinus	No	Yes	Yes	Yes
Merlangius merlangus	No	No	Yes	No
Molva molva	No	Yes	No	No
Myoxocephalus scorpius	Yes	Yes	Yes	Yes
Perca fluviatilis	No	No	Yes	No
Pholis gunnellus	Yes	Yes	Yes	Yes
Phoxinus phoxinus	Yes	Yes	Yes	Yes
Pleuronectes platessa	Yes	Yes	Yes	Yes
Pollachius pollachius	No	Yes	Yes	Yes
Pollachius virens	Yes	Yes	Yes	Yes
Pomatoschistus microps	No	No	Yes	No
Pomatoschistus minutus	Yes	Yes	Yes	Yes
Raniceps raninus	No	Yes	No	No
Rutilus rutilus	No	Yes	Yes	Yes
Salmo salar	Yes	Yes	Yes	Yes
Salmo trutta	Yes	Yes	Yes	Yes
Salvelinus fontinalis	No	No	Yes	No
Scardinius erythrophthalmus	No	Yes	No	Yes
Scomber scombrus	Yes	Yes	Yes	Yes
Scophthalmus maximus	No	No	Yes	Yes
Solea solea	No	Yes	Yes	Yes
Symphodus melops	Yes	Yes	Yes	Yes
Syngnathus rostellatus	No	Yes	No	No
Syngnathus typhle	No	Yes	No	Yes
Taurulus bubalis	Yes	Yes	Yes	Yes
Trachurus trachurus	No	Yes	Yes	Yes
Trisopterus esmarkii	No	No	No	Yes
Trisopterus minutus	No	Yes	No	Yes
Zeugopterus punctatus	No	Yes	Yes	Yes
Zoarces viviparus	No	No	Yes	No
